# A role for gene-environment interactions in Autism Spectrum Disorder is suggested by variants in genes regulating exposure to environmental factors

**DOI:** 10.1101/520544

**Authors:** João Xavier Santos, Célia Rasga, Ana Rita Marques, Hugo F. M. C. Martiniano, Muhammad Asif, Joana Vilela, Guiomar Oliveira, Astrid Moura Vicente

**Author notes:** Correspondence: Astrid M. Vicente, Instituto Nacional de Saúde Doutor Ricardo Jorge, Avenida Padre Cruz, 1649-016 Lisboa, Portugal.

## Abstract

**Introduction:** Autism Spectrum Disorder (ASD) is a clinically heterogeneous neurodevelopmental disorder defined by deficits in social communication and interaction and repetitive and stereotyped interests and behaviors. ASD heritability estimates of 50-83% support a strong role of genetics in its onset, with large sequencing studies reporting a high burden of rare potentially pathogenic copy number variants (CNVs) and single nucleotide variants (SNVs) in affected subjects. Recent data strongly suggests that prenatal to postnatal exposure to ubiquitous environmental factors (e.g. environmental toxins, medications and nutritional factors) contribute to ASD risk. Detoxification processes and physiological permeability barriers (i.e. blood-brain barrier, placenta and respiratory cilia) are crucial in regulating exposure and response to external agents during early development. Thus, the objectives of this study were: 1) to find genes involved in detoxification and regulation of barriers permeability with a high load of relevant CNVs and SNVs in ASD subjects; 2) to explore interactions between the identified genes and environmental factors relevant for the disorder.

**Material and Methods:** Through literature and databases review we searched for genes involved in detoxification and regulation of barriers permeability processes. Genetic data collected from large datasets of subjects with ASD (Autism Genome Project (AGP), Simmons Simplex Collection (SSC), and Autism Sequencing Consortium (ASC)) was used to identify potentially pathogenic variants targeting detoxification and barrier genes. Data from control subjects without neuropsychiatric disorder history was used for comparison purposes. The Comparative Toxicogenomics Database (CTD) was interrogated to identify putatively relevant gene-environment interactions reported in humans throughout the literature.

**Results:** We compiled a list of 519 genes involved in detoxification and regulation of permeability barriers. The analysis of AGP and SSC data resulted in the identification of 7 genes more-frequently targeted by CNVs in ASD-subjects from both datasets, after Bonferroni correction for multiple testing (AGP: P<3.5211×10^−4^; SSC: P< 4.587×10^−4^). Moreover, 8 genes were exclusively targeted by CNVs from ASD subjects. Regarding SNVs analyses using the ASC dataset, we found 40 genes targeted by potentially pathogenic loss-of-function and/or missense SNVs exclusive to 6 or more cases. The CTD was interrogated for interactions between 55 identified genes and 54 terms for unique chemicals associated with the disorder. A total of 212 gene-environment interaction pairs, between 51/55 (92.7%) genes and 38/54 (70.4%) chemicals, putatively relevant for ASD, were discovered. *ABCB1, ABCG2, CYP2C19, GSTM1, CYP2D6*, and *SLC3A2* were the genes that interacted with more chemicals, while valproic acid, benzo(a)pyrene (b(a)p), bisphenol A, particulate matter and perfluorooctane sulfonic acid (PFOS) were the top chemicals.

**Discussion:** The identified genes code for functionally diverse proteins, ranging from enzymes that increase the degradability of xenobiotics (CYP450s, UGTs and GSTs), to transporters (ABCs and SLCs), proteins that regulate the correct function of barriers (claudins and dyneins) and placental hormones. The identified gene-environment interactions may reflect the fact that some genes and chemicals are understudied and that the potential neurotoxicity of many substances is unreported. We suggest that environmental factors can have pathogenic effects when individuals carry variants targeting these genes and discuss the potential mechanisms by which these genes can influence ASD risk.

**Conclusion:** We reinforce the hypothesis that gene-environment interactions are relevant, at least, for a subset of ASD cases. Given that no treatment exists for the pathology, the identification of relevant modifiable exposures can contribute to the development of preventive strategies for health management policies in ASD.
