## Supplementary table 4 for "A role for gene-environment interactions in Autism Spectrum Disorder is suggested by variants in genes regulating exposure to environmental factors"

### Sheet: Table s4
Table S4
These table features a matrix for the gene-environment interactions identified through the Comparative Toxicogenomics Database. Detoxification and barrier genes and chemicals that did not participate in any interaction pair are not listed. A total of 212 gene-environment interaction pairs, between 51 genes with a high load of relevant variants and 38 chemicals potentially relevant for ASD were ob…

### Sheet: GxE matrix
		Air Pollutants				BPA	Heavy Metals					Medications and Teratogens						Nutritional Factors		Pesticides			Phthalates				PBDEs			PCBs	PAHs							PFCs
		NO2	O3	PM	Vehicle Emissions	BPA	Hg	CH3ClHg	MeHg	Mn	Pb	Citalopram	Fluoxetine	Paroxetine	Sertraline	Thalidomide	Valproic Acid	25(OH)D	Folic Acid	Chlorpyrifos	DDE	Endosulfan	BBzP	DBP	DEHP	MEHP	BDE-47	BDE-85	BDE-99	PCB-126	b(a)a	b(a)p	b(b)f	b(g,h,i)p	b(k)f	Chrysene	d(a,h)a	PFOA	PFOS	With how many factors the gene interacts with
Genes found in both CNVs and SNVs analyses	CHST5																1															2								2
	CYP2D6					1				1		1	13	12	1		2			2												1	1				1		1	12
	GH2																1																							1
Genes more-frequently targeted by CNVs in ASD-subjects, in AGP and SSC datasets, when compared to controls	ABCC1			1		1	1	1									2		2													2						1	1	9
	CSH1																1																							1
	CSH2																3																							1
	CYP4X1			1							1						8															2								4
Genes more exclusively targeted by CNVs in ASD-subjects, in AGP and SSC datasets	CLDN3																1															1								2
	CYP2R1																5	1																						2
	GUSB					1											3															1								3
	SLC3A2			1	1	2			1								6										1	2			1	6				1				10
	STS																9																							1
	SULT2B1																2																							1
Top genes more-frequently targeted by CNVs in AGP ASD-subjects	ABCB1					4	1			1	1				1	2	10			2	1	3			1							5			1	1		1	1	16
	CYP21A2																3													2		3							1	4
	GSTM1	1	6	3	1	1	5	1	1		1																		1			7	1		2	1	1			15
Genes targeted by potentially pathogenic loss-of-function and/or missense (defined as deleterious by SIFT and damaging by PolyPhen-2) SNVs exclusively present in 6 or mores cases, when compared to controls	ABCA8																1											1				1							1	4
	ABCG2			2	1	2	1		1								7		3	2	1	1					1			1		8			2			2	1	16
	ADH1A																2					1																		2
	AFDN										1						2																							2
	AKR1B10			1													2								1						1	9						2	1	7
	AKR1C2			1	1				1		1						9								1		1					7								8
	ALDH18A1																1																							1
	ALDH1A1					1											3		1																				1	4
	ALDH1L1																1		1													1								3
	ALDH3B1					1											1															1								3
	ALOX15																2																							1
	APC								1								1																							2
	ARMC4								1								7																							2
	CBS	1		1		1		1	3								4											1												7
	CES1					1							1				2			1																				4
	CFTR		2														5																							2
	COMT					2	2										3						1	1																5
	CYP27A1					2											2				1																			3
	CYP2C19					2						2	5		2	2	3			6						1				1		1							2	11
	CYP4B1					1											1															1		1						4
	DNAH5																1															1								2
	DRD1																1																							1
	GSTM4			1	1	1																										1								4
	GSTO1			2		3											4															1								4
	IFT74					1											5																							2
	KIF17																1															1							1	3
	LOXL4																2																							1
	LRP1					1											1																							2
	PTGIS																8																							1
	SLC1A1								2								8											1				1								4
	SLC22A5																1																							1
	SULT1C2																8															2								2
	TXNRD2								2								3											1				1						1		5
	UGT2B11																1															1								2
	XDH			1							1						1																							3
	With how many genes the factor interacts with	2	2	11	5	19	5	3	9	2	6	2	3	1	3	2	49	1	4	5	3	3	1	1	3	1	3	5	1	3	2	26	2	1	3	3	2	5	10
